# Data-driven selection of analysis decisions in single-cell RNA-seq trajectory inference

**DOI:** 10.1101/2023.12.18.572214

**Authors:** Xiaoru Dong, Jack R. Leary, Chuanhao Yang, Maigan A. Brusko, Todd M. Brusko, Rhonda Bacher

## Abstract

Single-cell RNA sequencing (scRNA-seq) experiments have become instrumental in developmental and differentiation studies, enabling the profiling of cells at a single or multiple time-points to uncover subtle variations in expression profiles reflecting underlying biological processes. Benchmarking studies have compared many of the computational methods used to reconstruct cellular dynamics, however researchers still encounter challenges in their analysis due to uncertainties in selecting the most appropriate methods and parameters. Even among universal data processing steps used by trajectory inference methods such as feature selection and dimension reduction, trajectory methods’ performances are highly dataset-specific. To address these challenges, we developed Escort, a framework for evaluating a dataset’s suitability for trajectory inference and quantifying trajectory properties influenced by analysis decisions. Escort navigates single-cell trajectory analysis through data-driven assessments, reducing uncertainty and much of the decision burden associated with trajectory inference. Escort is implemented in an accessible R package and R/Shiny application, providing researchers with the necessary tools to make informed decisions during trajectory analysis and enabling new insights into dynamic biological processes at single-cell resolution.
