## Supplemental Data 2 for "Data-driven selection of analysis decisions in single-cell RNA-seq trajectory inference"

### Sheet: orig-LineageC-UP
Ppa1
Lmna
Timp1
Smpd3
Lman1
Hsp90b1
Tacc2
Calr
Pdia6
Sec13
Sec61g
Vldlr
Lars
Rcn1
Pltp
Ccn1
Anxa1
Manf
Nt5e
Mthfd2
P3h1
Plec
Smarcb1
Sra1
Sh3kbp1
Serp1
Gsn
Chad
Fam180a
Gcnt1
Thbs1
Mfge8
Slc29a1
Lrrfip1
Gprc5a
Tmed9
Lbhd2
Yif1a
Ssr1
S100a16
Sf3b5
Mast4
Gorasp2
Ctsz
Crip2
Mydgf
Sltm
Sec22b
Tmem147
Stt3a
Eef1g
Dlk1
Kdelr3
Ifitm2
Mak16
Pofut2
Pdap1
Phlda1
Spp1
Pdia3
Trim35
Mrps16
Enc1
Dap
Sec61a1
Maged1
Lrrc59
Tgfb2
Arl1
H13
Fkbp9
Yipf5
Hmgb2
Dnajb4
Krtcap2
Eif4ebp1
Uqcrq
Cebpz
P4hb
Copz2
Dynll2
Copg1
Mycbp2
Tnfrsf11b
Tmem167
Hspa5
Ank
Sema7a
Psma7
Wsb2
Fam120a
Tmco1
Slc38a10
Klf9
Mrpl57
Ift20
Arf4
Trib1
Pdgfa
Epha2
Tnc
Rpl4
St13
Errfi1
Slc35b2
Lysmd3
Hax1
Colgalt1
Kdelr1
Col9a3
Uso1
Gm49708
Eif1ad
Hspg2
Akr1a1
Cyb5a
Pdia4
Ptpmt1
Ccng1
Glrx3
Bet1
Htra1
Aig1
Vmp1
Hspd1
Mrpl20
Atp5a1
Ivns1abp
Jun
Itm2a
Copz1
Canx
Ndufs3
Prrc1
Snhg1
Col9a1
Slc39a7
Myl12b
Suclg1
Col11a2
Loxl2
Tmem263
Neo1
Epcam
Acat1
Ssr3
Myo6
Cdc16
Nrp1
Srp19
Scfd1
Acp1
Ndufs8
Tceal9
Bag1
Calu
Irf2bpl
Timm17a
Spry2
Slc35a2
Mrfap1
Mrpl42
Magt1
Serpine2
Morf4l2
1110004F10Rik
Mrpl58
Nol7
Nab2
Tfg
Spg20
Nsfl1c
Id2
Sdc4
Ipo7
Ccdc47
Copb1
Stub1
Smim11
Dmp1
Txn2
Snhg6
Lrp1
Copa
Lsm6
Gatad2a
Taldo1
Timm23
Ddrgk1
Tmed2
Cct2
Cct7
Ubl3
Ndufs7
Tmem126a
Cct6a
Cnih1
Haus8
Pam16
Ddb1
Bgn
Vma21
Ndufb11
Ak6
Tmed1
Tceal8
Lcp1
Zranb2
Eif5
Golga4

### Sheet: orig-LineageC-DOWN
Raf1
Frzb
Calm1
Aldh1a3
Btg2
Ihh
Fos
Junb
Zfp36
Arsi
Zfp36l1
Ptgis
H2afv
Dhrs3
Slc25a36
Egr1
Plpp1
Atf3
Ptp4a3
Hpgd
Atp1b3
Skil
Fosb
Midn
Mdm2
C430049B03Rik
Rhod
Susd5
Shisa5
Zbtb10
Ier2
Lipg
Serpini1
Gmpr
Dnajb9
Pim3
Fgfr1
Il17d
Cst3
2700038G22Rik
Zswim6
Resf1
Atg12
Ffar4
Jund
Bhlhe40
Taf7
Ubald2
Topors
Sertad1
Mrps6
4931406P16Rik
Ppp1r15a
Tubb2a
Mef2c
Cks2
Clta
Adamts1
Parp1
Tead2
Neat1
Klhl24
Wnk4
Carhsp1
Maff
Maf
Hes1
Ubc
Dleu2
Litaf
Tsc22d4
Mir22hg
Bcor
Tubb2b
Tuba1a
Mdk
Jam2
Bnip3l
Ak3
Plaat3
Ibsp
Emb
Ier5
Limd2
Usf2
Rbp1
Dnajb1
Sox9
Rhob
Tcf7l2
Insig1
Cd200
Zfp948
Irs2
B3galt2
Sat1
Scarb1
Snx18
Pank3
Cebpd
Pcmtd1
Atg101
Tob1
Ccdc12
Fam20c
2310022B05Rik
S100a13
Steap4
Enpp1
Mtf2
Marcks
Ahsa2
Arrdc3
Mpped2
Fosl2
Lbh
Ypel5
Gadd45g
Phex
Utp14b
Mt1
Cd164
S100a6
Fam89b
Lox
Clu
Cers2
Tmsb4x
Nub1
Rras
Asap2
Tcp11l2
Cfh
Arid5b
Cyb5r3
Klf5
Fcgrt
Bambi
Zbtb1
Tcf7l1
Leprot
Plscr1
Nudt4
Hspa1a

### Sheet: orig-LineageB-dynamic-UP
Ier2
Fos
Atf3
Dnajb1
Egr1
Gadd45b
Zfp36
Hapln1
4930523C07Rik
Hspe1
Bmp6
Matn3
Jun
Pth1r
Btg2
Fosb
Klf2
Aldh1a3
Hmgcr
Acan
Txnip
Cnmd
Epyc
Msmo1
Col27a1
Hsph1
Rhob
Susd5
Ldlr
Tuba1c
Idi1
Bhlhe40
Hspa1b
Mia
Stk38l
Gprc5a
Nr4a1
Ccn1
Kdelr3
Hmgcs1
Insig1
Cyp51
Cgref1
Hes1
Klf4
Epha2
Rgcc
Klf6
Cd44
C430049B03Rik
Ugp2
Hsd17b7
Gm26917
Loxl4
Nes
Slc2a1
Tgm2
Serinc5
Ifrd1
Matn1
Stard4
Fdps
Tsc22d3
Pde8a
Ehbp1l1
Dnajb4
Hivep3
Sc5d
Serpine1
Pmvk
Sqle
Prm1
Lmcd1
Il17d
Cnnm4
Cds1
Pdlim5
Arrdc3
Mapk6
Top1
Plec
Errfi1
Sh3kbp1
Adamts1
Unc5b
Cep85l
Phlda1
Rcan1
Ihh
Eps8l2
Spred1
AC160336.1
Ackr3
Plaur
Stk39
Trib1
Zfp948
Rarg
D5Ertd579e
Anxa2
Ets1
Coq10b
Fdft1
Dusp1
Tubb4b
Tmem41b
Azin1
Haus8
Sox9
Fam180a
Fermt2
Slc35e4
Itga5
Tiam2
Vps37b
Hspb1
Lcp1
Emp1
Frzb
Agpat4
Ptpre
Parp1
Gnb4
1700025G04Rik
Emp3
Vcl
Lipg
Wnk4
Dusp5
Jund
Nr4a2
Arsi
Hebp1
Ankrd28
Rgs3
Med21
Myh9
Slc25a36
Mef2c
Maff
Hmga2
Mef2d
Tpm3
Ezr
Homer1
Hbegf
Lrrfip1
9330188P03Rik
Myo1e
Dstn
Plpp1
Gsk3b
Cdk6
Ahnak
Rnh1
Rap2b
Klf7
Tet3
Ubr5
Rabgef1
Ppp1r13b
Chst11
Inhba
Gmpr
Kif13b
Kank1
Abl2
Vasn
Dot1l
Ctnna1
Vma21
Map2k3
Phldb1
Map7d1
Nfatc1
Qk
Zyx
Fhl2
Med13l
Lmna
Btg1
S100a10
Tpcn1
Prkg2
Klf3
Tnfaip2
Ncoa3
Ccn2
Khdc4
Pqlc1
Lrrc1
Gpd2
Ppp1r15b
Cebpd
Srxn1
Fxyd3
Emp2
Wwtr1
Rapgef2
Akirin1
Tln1
Fndc3b
Taf7
Gna13
Cdv3
Smg1
Pop5
Acbd3
S100a6
Arih1
Rela
Samd4b
Nup50
Zfp326
Ripk1
Schip1
Dctn3
Clic1
Cast
Utp14b
Camk2d
Cavin1
2700038G22Rik
Mast4
Zfp800
Tnfaip8
Denr
Ano6
Gatad2a
Gnai3
Anxa1
Itsn2
Fam43a
Midn
Nab1
Reep3
Tmem263
Tnfrsf11b
Trim8
Smap1
Kctd10
Ilrun
Mark3
2900097C17Rik
Cdca4
Jmjd1c
Smox
Rock2
Bcor
Wasf2
Il6st
Mafg
Dnajc1
Jak1
Lima1
Metap2
Spag9
S100a16
Bet1l
Mef2a
Ldlrad4
Sqstm1
Eif4e
Lamtor3
Kmt2a
Bptf
Zfr
Rab14
Por
Smad1
Fbxo30
St3gal1
Klf13
Nt5e
Sdk2
Foxo1
Rbms1
Rest
Uchl3
Sema7a
Naa20
Rybp
Ubr4
Fat1
Zbtb7a
Kif2a
Ino80d
Tsc22d1
Ptbp3
Prrc2c
Pdcd6ip
Celf1
Igf2bp2
Ap3d1
Frmd6
Mt1
Nmd3
Vezf1
Fip1l1
Cyfip1
Hivep2
Plscr1
Ubtf
Psmd11
Arhgef5
Ppp4r3a
Ythdf3
4632427E13Rik
Aopep
Stard3nl
Aff1
Palld
Rbm27
Mkln1
Anxa3
Tnfrsf12a
Zmiz1
Gab1
Rock1
Arid5b
Pom121
Dnmt3a
Kmt5b
Plekha1
Mettl6
Oga
Ctnnd1
Ski
Mier1
Ubp1
Zc3h18
Gosr2
Mt2
Rbfox2
Gls
Aig1
Otud7b

### Sheet: orig-LineageB-dynamic-DOWN
Rsrp1
Hsp90aa1
Ctsb
Spp1
Prdx2
Emb
Marcksl1
Tra2b
Ccnl1
Lars2
Htra1
Zfp36l1
Zfas1
Gadd45g
Hnrnpdl
Marcks
Rbp4
Serpine2
Steap4
Clk1
Mat2a
Tead2
Taf1d
Rbp1
Wsb1
Mmp13
Sdc1
Cdk4
Ptma
Topors
Srsf5
Dbn1
Zfp131
Cox7a2l
Ddx3x
Hspa5
Acadm
Snhg8
Pfdn5
Ubb
H2afy
Lox
Hmgb3
Rnd3
Sdc2
Tcim
Nrep
Pim3
Tmem176b
Nono
Mdk
Dnajb9
Spty2d1
Cfh
Dhrs3
Klhdc2
Idh2
B2m
Ifngr1
Id3
Rpl15
Chordc1
Bicc1
Clmp
Nfkbia
Hsp90ab1
Tubb5
Nrp1
Rpl9
Swt1
Tra2a
Cebpb
Stmn1
Mmp14
Katna1
Pafah1b3
Nt5dc2
Raly
Ttc3
Rpl10
Ppp1r14b
Rpl27
Arhgdib
Aldh2
Rps4x
Rnf130
Ptov1
Nasp
AY036118
Skp1a
Commd3
Slbp
Hdac2
Eci2
Srsf6
Bax
Cd47
Runx1
H2afz
Fam89b
Grcc10
Csrp2
Cks2
Fabp5
Rpl32
Bgn
Tmsb10
Itm2c
Tmem176a
Zfp292
Ep400
Gpx1
Twist1
Ccdc34
Mapk3
Ndufs2
Ifitm2
Ppp1r10
Amotl1
Tmx3
Slc25a4
Manf
Cald1
Srsf7
Ing4
Ahsa2
Polr2a
Polr2f
Prmt1
Fundc2
Matr3
Suds3
Rhod
Col5a2
Srsf11
Dnajb11
Gpx4
Fam192a
Eid1
Rps13
Cks1b
Tor1aip1
Pabpn1
Hnrnpa0
Pgrmc1
Sdhb
Cnppd1
Cdc37
Leprot
Dnajc8
Cyba
Sugt1
Sgta
Gtf3c6
Oaz1
Eva1b
Psmc4
Cox19
Dcn

### Sheet: escort-LineageB-dynamic-UP
Tra2b
Wsb1
Ier2
Txnip
Brd2
Rsrc2
Lars2
Ccnl1
Hspe1
Dnajb1
Clk1
Snhg1
Sertad1
Egr1
Srsf2
Eif4a2
Srsf5
Taf1d
Id3
Mat2a
Atf3
Snhg8
Zfp131
Ppp1r15a
Hspd1
Klf2
Fos
Pcf11
Btg2
Jun
Zfp36l1
Fosb
Nr4a1
Gm42418
Gadd45g
Atf4
Junb
Hsph1
Ints6
Klf6
Ier3
Bhlhe40
Id1
Gm26917
Dnajb4
Chordc1
Rhob
Hes1
Zfp36
Nfkbia
Klf4
Coq10b
Hspb1
Nop56
Kin
Ccn1
Chd2
Ddit3
Jmjd6
Nop58
4930523C07Rik
Chka
Ing1
Fdps
Smad7
Pim3
Taf13
Msmo1
Azin1
Hspa1a
Homer1
Hmgcr
Itga5
Idi1
Ifrd1
9330188P03Rik
Hspa1b
Serpine1
Stard4
Hsd17b7
Ldlr
Cyp51
Nfat5
Phlda1
Cstf3
Lcp1
Haus8
Sqle
Cdk12
Nr4a2
Hmgcs1
Rgcc
Vcl
Tob1
Dusp1
Errfi1
Arrdc3
Slc26a2
Tmx3
Insig1
Golga3
Fdft1
Nipa2
Klf7
Rcan1
Ezr
Adamts1
Arl4a
Tiam2
AC160336.1
Utp14b
Tmem41b
Srsf1
Eloa
Nop14
Ppil4
Csrp1
Hbegf
Zfp948
Pank3
Pqlc1
Parp1
Lima1

### Sheet: escort-LineageB-dynamic-DOWN
Col11a1
Col9a3
Hapln1
Col2a1
Mia
Col9a1
Cdkn1c
Col9a2
Cnmd
Rcn3
Ost4
Comp
Matn1
Snorc
Col10a1
Sparc
Matn3
Nme2
Acan
Cpe
Atp5e
Pcolce2
Sec61g
Rpl38
Rps29
Copz2
Rpl39
Fkbp11
Epyc
Rpl22
Tead2
Itm2a
Rps28
Rpl37a
Rps24
Marcks
P3h4
Prdx2
Uqcr11
Rpl32
Rps21
Alpl
Serinc5
Cgref1
Rps8
Susd5
Cox6a1
Elob
Rpl24
Rpl35a
Gpc3
Rps11
Rps3a1
Rplp1
Mmp13
Rbp4
Ndufa1
Rpl26
Tubb5
Slc13a5
Cdk4
Fau
Mdk
Ctsb
Rpl36
Tomm7
Rpl37
Bsg
Rpl29
Rpl18a
Rps14
Rpl15
Rpl30
Cfap36
Rbp1
Rplp2
Rpl19
Rpl7
Dbn1
Cox6c
Selenom
Sem1
Rpl23
Rps10
Rpl21
Rps4x
Rps23
Rps5
Pfdn5
Steap4
Rpl11
Rpl34
Spp1
Ccdc80
Cd63
Dlk1
Crtap
Rpl14
Rpl41
Lum
Rps15a
Rpl28
Plaat3
Itm2b
Cd9
Col6a2
Idh2
Rps20
Mgp
Hacd2
Rpl13
Rpl17
Serpine2
Ube2r2
Snhg18
Mif
Rpl12
Cox4i1
Rpl31
Rps27a
Atp5j2
Il17d
Rpl27a
Rpl23a
Rpl10a
Rpl5
Rpl36a
Atpif1
Ifngr1
Lamp1
Rps17
Rps27
Hmgb3
Ndufa2
Efemp2
Edf1
Nono
Rps16
Klhdc2
Ndufa13
Cops9
Rps3
Cox7a2l
Rps18
Rps25
Tma7
Txndc17
Atp5g2
Tmem258
Ndufc1
Rack1
Smdt1
Cox7b
Rpl9
Tcn2
Sh3bgrl3
S100a1
Ndufv3
Rpl13a
Rps7
Rplp0
S100a13
Ndufa3
Rps26
Pcsk6
Cox6b1
Rps12
Rpl35
Atp5mpl
Myo1b
Rnasek
Atp5h
Reep5
Serpini1
Romo1
Ap2s1
Ctsz
Sdc1
Nsa2
Rps19
Ndufa7
Ube2i
Mrpl54
Timm13
Fnbp1l
Tbca
Gpx4
Snrpe
Hint1
Arsi
Rpl10
Sdc2
Ndufb1-ps
Bri3
Rps15
Atp5k
Krtcap2
Jam2
Tspan13
Lamtor2
Nenf
Ramp1
Eif3f
Shisa5
Tspan3
Stk39
Sumo2
Itgb5
Pebp1
Gabarap
Cnih4
Rpl6
Micos13
Fam89b
Gpc1
Sri
Ppic
Naca
Uqcrb
Ndufc2
Rps9
Smarcb1
Clmp
Dynlrb1
Txn1
Cst3
Ppp1r14b
Lox
Nedd4
Aldh2
Arhgdib
Ptgis
Tmsb10
Laptm4a
Gstm5
Plxnb2
Cnpy2
Psma7
Atp5o
Igf2
2200002D01Rik
Npc2
Phf14
Pgam1
Grn
Carhsp1
Pgls
Ndufb8
Cfh
Pgk1
Hsbp1
Limd2
Acadl
Rnf130
Rtraf
Psmd8
Igbp1
Rwdd1
Htra1
Gnai2
Eid1
Nrep
Eif3e
Atp5d
Esd
Calm3
Ndufs6
Sh3bgrl
Nt5dc2
Pafah1b3
Fxyd3
Psme2
Ndufa5
Rala
Prdx4
App
Psmb5
Galnt1
Tmem176b
Cmpk1
Erp29
Atp6v1f
Eif3h
Ptov1
Nrp1
Lxn
Mrpl23
Tmco1
Ndufb10
Chad
Atox1
Pfdn1
Tmem256
Fam162a
Bex3
Erp44
Klhl13
Eci2
Mea1
Ppp1ca
Ccdc12
Tmed1
Ndufb5
Mrps21
Brd3
Ndufa11
Ndufs2
Suds3
Ibsp
Eif3i
Pltp
Snrpb2
Clic1
Spcs2
Eif3k
S100a6
Ndufs4
Ergic3
Vdac3
Prkcsh
Glg1
Bgn
Atp5c1
Lbhd2
Cops6
Taldo1
Itgb1
Enpp2
Gnb1
Psmb1
Fundc2
Timm8b
Armh4
Tmem134
Slc35b2
Serpinb6a
Ppdpf
Lpgat1
Pdcd5
Gnb2
Tprgl
Wif1
Mrpl34
Etfb
Mrps24
Fis1
Cmtm7
Colec12
Hebp2
Atxn10
Tmem176a
Fkbp3
Ap3s1
Scp2
Brk1
Galnt3
Mrpl58
Lgals1
Pam16
Sdc3
Arl3
Arl2bp
Tmem59
Pcdh7
Mrpl27
Ranbp1
Cnn3
Cfdp1
Cyb5r3
Hcfc1r1
Psenen
Mrpl30
Plgrkt
Svbp
Ddrgk1
Med28
Serf1
Hsd17b10
Lamtor5
Tbcb
Ap1s1
Tmem234
Anxa6
Cox20
Dynlt3
Tex261
Tnfrsf1a
Mrps18c
Aprt
Dnajc15
Commd1
Tmem50a
Borcs8
Pigp
Ryk
Dcn
Leprotl1
Scand1
Anp32a
Itm2c
Chmp2b
Psap
Prdx5
Tubb2b
Rtf2
Cyc1
Epcam
Pold4
Acp1
Gm2000
Mcrip1
Plp2
Ak3
Trappc6a
Cyb5a
Rps27rt
Sdhb
9530068E07Rik
Trir
Hspb11
Hmgn2
Ndufs7
Phb2
Hmgn3
Mesd
Os9
Wipi1
H1f0
Ola1
Atp6ap1
Mrpl12
Phex
Dpysl3
Necap2
Vapb
Mff
Zfand3
Ptpmt1
Ctnnbip1
Gtf3c6
Polr2i
Ogfr
Uchl3
Dmac1
Txndc15
Fcgrt
Cs
Lsm5
Rbfox2
Ccpg1
Stard3nl
