## Supplemental Data 1 for "Data-driven selection of analysis decisions in single-cell RNA-seq trajectory inference"

### Sheet: enrich-B-escortDOWN-origUP
Overlap Results
Collection(s):	GO
# overlaps shown:	9
# genesets in collections:	10662
# genes in comparison (n):	19
# genes in universe (N):	42726
Gene Set Name	# Genes in Gene Set (K)	Description	# Genes in Overlap (k)	k/K	p-value	FDR q-value
GOBP_CARTILAGE_DEVELOPMENT	223	The process whose specific outcome is the progression of a cartilage element over time, from its formation to the mature structure. Cartilage elements are skeletal elements that consist of connective tissue dominated by extracellular matrix containing collagen type II and large amounts of proteoglycan, particularly chondroitin sulfate. [GOC:cjm, PMID:23251424]	5	0.0224	4.06e-08	0.000408
GOCC_EXTERNAL_ENCAPSULATING_STRUCTURE	522	A structure that lies outside the plasma membrane and surrounds the entire cell or cells. This does not include the periplasmic space. [GOC:go_curators]	6	0.0115	7.66e-08	0.000408
GOBP_SKELETAL_SYSTEM_DEVELOPMENT	561	The process whose specific outcome is the progression of the skeleton over time, from its formation to the mature structure. The skeleton is the bony framework of the body in vertebrates (endoskeleton) or the hard outer envelope of insects (exoskeleton or dermoskeleton). [GOC:dph, GOC:jid, GOC:tb]	6	0.0107	1.17e-07	0.000416
GOBP_CONNECTIVE_TISSUE_DEVELOPMENT	316	The progression of a connective tissue over time, from its formation to the mature structure. [GOC:BHF]	5	0.0158	2.29e-07	0.00061
GOCC_COLLAGEN_CONTAINING_EXTRACELLULAR_MATRIX	395	An extracellular matrix consisting mainly of proteins (especially collagen) and glycosaminoglycans (mostly as proteoglycans) that provides not only essential physical scaffolding for the cellular constituents but can also initiate crucial biochemical and biomechanical cues required for tissue morphogenesis, differentiation and homeostasis. The components are secreted by cells in the vicinity and …	5	0.0127	6.88e-07	0.00147
GOMF_CALCIUM_ION_BINDING	634	Binding to a calcium ion (Ca2+). [GOC:ai]	5	0.0079	6.93e-06	0.0123
GOCC_PERISYNAPTIC_EXTRACELLULAR_MATRIX	11	The portion of the extracellular matrix that lies within the perisynaptic space. [GOC:dos]	2	0.1818	1.03e-05	0.0153
GOBP_EXTRACELLULAR_STRUCTURE_ORGANIZATION	324	A process that is carried out at the cellular level which results in the assembly, arrangement of constituent parts, or disassembly of structures in the space external to the outermost structure of a cell. For cells without external protective or external encapsulating structures this refers to space outside of the plasma membrane, and also covers the host cell environment outside an intracellula…	4	0.0123	1.15e-05	0.0153
GOCC_SYNAPSE_ASSOCIATED_EXTRACELLULAR_MATRIX	13	The extracellular matrix of the perisynaptic space (the extracellular space adjacent to the synapse) and the synaptic cleft. [GOC:dos]	2	0.1538	1.46e-05	0.0173
Gene/Gene Set Overlap Matrix
Entrez Gene Id	Gene Symbol	Gene Description	GOBP_CARTILAGE_DEVELOPMENT	GOCC_EXTERNAL_ENCAPSULATING_STRUCTURE	GOBP_SKELETAL_SYSTEM_DEVELOPMENT	GOBP_CONNECTIVE_TISSUE_DEVELOPMENT	GOCC_COLLAGEN_CONTAINING_EXTRACELLULAR_MATRIX	GOMF_CALCIUM_ION_BINDING	GOCC_PERISYNAPTIC_EXTRACELLULAR_MATRIX	GOBP_EXTRACELLULAR_STRUCTURE_ORGANIZATION	GOCC_SYNAPSE_ASSOCIATED_EXTRACELLULAR_MATRIX
11595	Acan	aggrecan [Source:MGI Symbol;Acc:MGI:99602]	GOBP_CARTILAGE_DEVELOPMENT	GOCC_EXTERNAL_ENCAPSULATING_STRUCTURE	GOBP_SKELETAL_SYSTEM_DEVELOPMENT	GOBP_CONNECTIVE_TISSUE_DEVELOPMENT	GOCC_COLLAGEN_CONTAINING_EXTRACELLULAR_MATRIX	GOMF_CALCIUM_ION_BINDING	GOCC_PERISYNAPTIC_EXTRACELLULAR_MATRIX	GOBP_EXTRACELLULAR_STRUCTURE_ORGANIZATION	GOCC_SYNAPSE_ASSOCIATED_EXTRACELLULAR_MATRIX
17180	Matn1	matrilin 1, cartilage matrix protein [Source:MGI Symbol;Acc:MGI:106591]	GOBP_CARTILAGE_DEVELOPMENT	GOCC_EXTERNAL_ENCAPSULATING_STRUCTURE	GOBP_SKELETAL_SYSTEM_DEVELOPMENT	GOBP_CONNECTIVE_TISSUE_DEVELOPMENT	GOCC_COLLAGEN_CONTAINING_EXTRACELLULAR_MATRIX	GOMF_CALCIUM_ION_BINDING		GOBP_EXTRACELLULAR_STRUCTURE_ORGANIZATION
17182	Matn3	matrilin 3 [Source:MGI Symbol;Acc:MGI:1328350]	GOBP_CARTILAGE_DEVELOPMENT	GOCC_EXTERNAL_ENCAPSULATING_STRUCTURE	GOBP_SKELETAL_SYSTEM_DEVELOPMENT	GOBP_CONNECTIVE_TISSUE_DEVELOPMENT	GOCC_COLLAGEN_CONTAINING_EXTRACELLULAR_MATRIX	GOMF_CALCIUM_ION_BINDING		GOBP_EXTRACELLULAR_STRUCTURE_ORGANIZATION
13516	Epyc	epiphycan [Source:MGI Symbol;Acc:MGI:107942]	GOBP_CARTILAGE_DEVELOPMENT	GOCC_EXTERNAL_ENCAPSULATING_STRUCTURE	GOBP_SKELETAL_SYSTEM_DEVELOPMENT	GOBP_CONNECTIVE_TISSUE_DEVELOPMENT
16840	Cnmd	chondromodulin [Source:MGI Symbol;Acc:MGI:1341171]	GOBP_CARTILAGE_DEVELOPMENT		GOBP_SKELETAL_SYSTEM_DEVELOPMENT	GOBP_CONNECTIVE_TISSUE_DEVELOPMENT
12950	Hapln1	hyaluronan and proteoglycan link protein 1 [Source:MGI Symbol;Acc:MGI:1337006]		GOCC_EXTERNAL_ENCAPSULATING_STRUCTURE	GOBP_SKELETAL_SYSTEM_DEVELOPMENT		GOCC_COLLAGEN_CONTAINING_EXTRACELLULAR_MATRIX		GOCC_PERISYNAPTIC_EXTRACELLULAR_MATRIX		GOCC_SYNAPSE_ASSOCIATED_EXTRACELLULAR_MATRIX
20200	S100a6	S100 calcium binding protein A6 (calcyclin) [Source:MGI Symbol;Acc:MGI:1339467]		GOCC_EXTERNAL_ENCAPSULATING_STRUCTURE			GOCC_COLLAGEN_CONTAINING_EXTRACELLULAR_MATRIX	GOMF_CALCIUM_ION_BINDING
68567	Cgref1	cell growth regulator with EF hand domain 1 [Source:MGI Symbol;Acc:MGI:1915817]						GOMF_CALCIUM_ION_BINDING
12587	Mia	MIA SH3 domain containing [Source:MGI Symbol;Acc:MGI:109615]								GOBP_EXTRACELLULAR_STRUCTURE_ORGANIZATION
93686	Rbfox2	RNA binding protein, fox-1 homolog (C. elegans) 2 [Source:MGI Symbol;Acc:MGI:1933973]
239114	Il17d	interleukin 17D [Source:MGI Symbol;Acc:MGI:2446510]
114584	Clic1	chloride intracellular channel 1 [Source:MGI Symbol;Acc:MGI:2148924]
50933	Uchl3	ubiquitin carboxyl-terminal esterase L3 (ubiquitin thiolesterase) [Source:MGI Symbol;Acc:MGI:1355274]
53416	Stk39	serine/threonine kinase 39 [Source:MGI Symbol;Acc:MGI:1858416]
17178	Fxyd3	FXYD domain-containing ion transport regulator 3 [Source:MGI Symbol;Acc:MGI:107497]
76205	Stard3nl	STARD3 N-terminal like [Source:MGI Symbol;Acc:MGI:1923455]
545260	Arsi	arylsulfatase i [Source:MGI Symbol;Acc:MGI:2670959]
218442	Serinc5	serine incorporator 5 [Source:MGI Symbol;Acc:MGI:2444223]
382111	Susd5	sushi domain containing 5 [Source:MGI Symbol;Acc:MGI:2685972]

### Sheet: enrich-B-escortUP-origDOWN
Term	Overlap	P-value	Adjusted P-value	Old P-value	Old Adjusted P-value	Odds Ratio	Combined Score	Genes
EGFR1 pathway	3/152	0.000270634	0.0327468	0	0	28.5244	234.321	CLK1;ID3;ZFP36L1
Messenger RNA processing	3/203	0.000630777	0.038162	0	0	21.1961	156.184	CLK1;TRA2B;SRSF5
NF-kappaB activation	2023-01-06	0.00508974	0.0843378	0	0	249.725	1318.68	NFKBIA
Spliceosome	2/127	0.00511163	0.0843378	0	0	21.1819	111.761	TRA2B;SRSF5
Activation of PKC through G-protein coupled receptors	2023-01-07	0.00593566	0.0843378	0	0	208.094	1066.85	NFKBIA
Methylation	2023-01-11	0.00931258	0.0843378	0	0	124.831	583.759	MAT2A
Valine, leucine and isoleucine biosynthesis	2023-01-11	0.00931258	0.0843378	0	0	124.831	583.759	LARS2
Erythropoietin-mediated neuroprotection through NF-kB	2023-01-11	0.00931258	0.0843378	0	0	124.831	583.759	NFKBIA
Double stranded RNA-induced gene expression	2023-01-13	0.010997	0.0843378	0	0	104.016	469.124	NFKBIA
Acetylation and deacetylation of RelA in the nucleus	2023-01-16	0.0135186	0.0843378	0	0	83.2	358.067	NFKBIA
Inhibitor of DNA binding (ID) signaling pathway	2023-01-16	0.0135186	0.0843378	0	0	83.2	358.067	ID3
p75 neurotrophin receptor signaling via NF-kB	2023-01-16	0.0135186	0.0843378	0	0	83.2	358.067	NFKBIA
CD40L signaling pathway	2023-01-16	0.0135186	0.0843378	0	0	83.2	358.067	NFKBIA
T cell receptor regulation of apoptosis	3/603	0.0135292	0.0843378	0	0	6.9225	29.7869	CLK1;NFKBIA;TMX3
Atypical NF-kappaB pathway	2023-01-17	0.0143577	0.0843378	0	0	77.9961	330.974	NFKBIA
Cadmium-induced DNA biosynthesis and proliferation in macrophages	2023-01-17	0.0143577	0.0843378	0	0	77.9961	330.974	NFKBIA
TNFR2 signaling pathway	2023-01-18	0.0151962	0.0843378	0	0	73.4044	307.323	NFKBIA
Bone remodeling	2023-01-18	0.0151962	0.0843378	0	0	73.4044	307.323	NFKBIA
Destabilization of mRNA by butyrate response factor 1 (BRF1)	2023-01-19	0.0160341	0.0843378	0	0	69.3229	286.514	ZFP36L1
4-1BB-dependent immune response	2023-01-20	0.0168712	0.0843378	0	0	65.6711	268.079	NFKBIA
Cytosolic sensors of pathogen-associated DNA	2023-01-21	0.0177077	0.0843378	0	0	62.3844	251.643	NFKBIA
Mitochondrial tRNA aminoacylation	2023-01-21	0.0177077	0.0843378	0	0	62.3844	251.643	LARS2
AKT signaling pathway	2023-01-22	0.0185435	0.0843378	0	0	59.4107	236.908	NFKBIA
T cell receptor downstream signaling	2023-01-22	0.0185435	0.0843378	0	0	59.4107	236.908	NFKBIA
TRAF6 mediated NF-kB activation	2023-01-22	0.0185435	0.0843378	0	0	59.4107	236.908	NFKBIA
Modulation of interferon signaling by chaperones	2023-01-23	0.0193787	0.0843378	0	0	56.7074	223.63	NFKBIA
Sulfur amino acid metabolism	2023-01-24	0.0202132	0.0843378	0	0	54.2391	211.61	MAT2A
TAK1 activates NF-kappaB by phosphorylation and activation of IKK complex	2023-01-24	0.0202132	0.0843378	0	0	54.2391	211.61	NFKBIA
NF-kappaB signaling pathway	2023-01-24	0.0202132	0.0843378	0	0	54.2391	211.61	NFKBIA
Inhibition of activated T cell apoptosis by neuropeptides VIP and PACAP	2023-01-26	0.0218802	0.0851444	0	0	49.895	190.707	NFKBIA
Selenoamino acid metabolism	2023-01-26	0.0218802	0.0851444	0	0	49.895	190.707	MAT2A
TNF/stress-related signaling	2023-01-27	0.0227126	0.0851444	0	0	47.9736	181.572	NFKBIA
Influence of Ras and Rho proteins on G1 to S transition	2023-01-29	0.0243756	0.0851444	0	0	44.5424	165.438	NFKBIA
Tumor necrosis factor (TNF) pathway	2023-01-30	0.0252061	0.0851444	0	0	43.0043	158.285	NFKBIA
Alpha-V beta-3 integrin/OPN pathway	2023-01-31	0.0260359	0.0851444	0	0	41.5688	151.654	NFKBIA
NF-kappaB activation by non-typeable Hemophilus influenzae	2023-01-31	0.0260359	0.0851444	0	0	41.5688	151.654	NFKBIA
CD40/CD40L signaling	2023-01-31	0.0260359	0.0851444	0	0	41.5688	151.654	NFKBIA
Cysteine and methionine metabolism	1934-01-01	0.0285214	0.0862771	0	0	37.7841	134.402	MAT2A
EGF receptor transactivation by GPCRs in cardiac hypertrophy	1934-01-01	0.0285214	0.0862771	0	0	37.7841	134.402	NFKBIA
Induction of apoptosis through DR3 and DR4/5 death receptors	1934-01-01	0.0285214	0.0862771	0	0	37.7841	134.402	NFKBIA
fMLP induced chemokine gene expression in HMC-1 cells	1935-01-01	0.0293485	0.0866139	0	0	36.671	129.394	NFKBIA
Interleukin-23-mediated signaling events	1937-01-01	0.0310008	0.0875216	0	0	34.6302	120.296	NFKBIA
Trefoil factor initiation of mucosal healing	1938-01-01	0.031826	0.0875216	0	0	33.6926	116.154	NFKBIA
Signal transduction through IL-1R	1938-01-01	0.031826	0.0875216	0	0	33.6926	116.154	NFKBIA
Interleukin-2 signaling pathway	3/847	0.0330263	0.0888041	0	0	4.85926	16.5723	MAT2A;ID3;GADD45G
TWEAK signaling pathway	1942-01-01	0.0351201	0.0923811	0	0	30.3994	101.807	NFKBIA
Cleavage of growing transcript in the termination region	1943-01-01	0.035942	0.0925315	0	0	29.6741	98.6916	SRSF5
Transfer RNA aminoacylation	1946-01-01	0.0384036	0.0968092	0	0	27.6917	90.2638	LARS2
ATM pathway	1948-01-01	0.0400415	0.0985239	0	0	26.5106	85.307	NFKBIA
Ceramide signaling pathway	1949-01-01	0.0408594	0.0985239	0	0	25.957	83.0007	NFKBIA
RANKL signaling pathway	1954-01-01	0.0449392	0.0985239	0	0	23.5024	72.9148	NFKBIA
Transport of mature transcript to cytoplasm	1955-01-01	0.0457532	0.0985239	0	0	23.066	71.1469	SRSF5
Gene expression	3/968	0.0462808	0.0985239	0	0	4.22309	12.9777	LARS2;SRSF5;ZFP36L1
Cytosolic DNA-sensing pathway	1956-01-01	0.0465665	0.0985239	0	0	22.6455	69.4507	NFKBIA
Keratinocyte differentiation	1957-01-01	0.0473792	0.0985239	0	0	22.24	67.8223	NFKBIA
Mechanism of gene regulation by peroxisome proliferators via PPAR-alpha	1957-01-01	0.0473792	0.0985239	0	0	22.24	67.8223	NFKBIA
HIV-1 Nef as negative effector of Fas and TNF	1958-01-01	0.0481913	0.0985239	0	0	21.8487	66.2578	NFKBIA
RAGE pathway	1960-01-01	0.0498134	0.0985239	0	0	21.1059	63.3066	ID3
Shigellosis	1962-01-01	0.0514329	0.0985239	0	0	20.4119	60.5718	NFKBIA
LPA receptor mediated events	1965-01-01	0.0538573	0.0985239	0	0	19.4521	56.8278	NFKBIA
Interleukin-12-mediated signaling events	1965-01-01	0.0538573	0.0985239	0	0	19.4521	56.8278	GADD45G
G alpha 13 pathway	1967-01-01	0.0554704	0.0985239	0	0	18.8608	54.5437	NFKBIA
Adipocytokine signaling pathway	1967-01-01	0.0554704	0.0985239	0	0	18.8608	54.5437	NFKBIA
Activation of NF-kappaB in B cells	1968-01-01	0.0562759	0.0985239	0	0	18.5784	53.459	NFKBIA
Messenger RNA splicing: major pathway	1968-01-01	0.0562759	0.0985239	0	0	18.5784	53.459	SRSF5
Epithelial cell signaling in Helicobacter pylori infection	1968-01-01	0.0562759	0.0985239	0	0	18.5784	53.459	NFKBIA
G alpha q pathway	1970-01-01	0.0578851	0.0985239	0	0	18.038	51.3957	NFKBIA
MicroRNA regulation of DNA damage response	1970-01-01	0.0578851	0.0985239	0	0	18.038	51.3957	GADD45G
Signaling events mediated by HDAC class I	1970-01-01	0.0578851	0.0985239	0	0	18.038	51.3957	NFKBIA
Phase II of biological oxidations: conjugation	1971-01-01	0.0586887	0.0985239	0	0	17.7795	50.4138	MAT2A
RIG-I-like receptor signaling pathway	1971-01-01	0.0586887	0.0985239	0	0	17.7795	50.4138	NFKBIA
Leishmaniasis	1972-01-01	0.0594916	0.0985239	0	0	17.5282	49.4631	NFKBIA
Chronic myeloid leukemia	1973-01-01	0.060294	0.0985239	0	0	17.2839	48.5421	NFKBIA
Myc repressed pathway	1973-01-01	0.060294	0.0985239	0	0	17.2839	48.5421	ZFP36L1
Seven transmembrane receptor signaling through beta-arrestin	1974-01-01	0.0610956	0.0985239	0	0	17.0462	47.6496	NFKBIA
Prolactin activation of MAPK signaling	1975-01-01	0.0618967	0.0985239	0	0	16.815	46.7843	NFKBIA
RIG-I/MDA5-mediated induction of interferon-alpha/beta pathways	1976-01-01	0.062697	0.0985239	0	0	16.59	45.945	NFKBIA
Apoptosis modulation and signaling	1980-01-01	0.0658922	0.101792	0	0	15.7468	42.8272	NFKBIA
MAP kinase signaling pathway	1981-01-01	0.0666894	0.101792	0	0	15.5492	42.1028	NFKBIA
Small cell lung cancer	1984-01-01	0.069077	0.101792	0	0	14.9849	40.0477	NFKBIA
TGF-beta regulation of skeletal system development	1985-01-01	0.0698717	0.101792	0	0	14.8058	39.3997	ID3
NOD signaling pathway	1985-01-01	0.0698717	0.101792	0	0	14.8058	39.3997	NFKBIA
C-Myb transcription factor network	1985-01-01	0.0698717	0.101792	0	0	14.8058	39.3997	MAT2A
mRNA stability regulation by proteins that bind AU-rich elements	1986-01-01	0.0706656	0.101792	0	0	14.6309	38.7688	ZFP36L1
Prostate cancer	1989-01-01	0.0730438	0.10398	0	0	14.13	36.9738	NFKBIA
Downstream signaling events Of B cell receptor (BCR)	1998-01-01	0.0801438	0.11276	0	0	12.8131	32.3395	NFKBIA
TNF-alpha signaling pathway	1/101	0.0824991	0.113436	0	0	12.4269	31.0047	NFKBIA
RNA polymerase II transcription	1/101	0.0824991	0.113436	0	0	12.4269	31.0047	SRSF5
Chagas disease	1/104	0.0848487	0.114074	0	0	12.0631	29.7583	NFKBIA
Interleukin-4 signaling pathway	1/104	0.0848487	0.114074	0	0	12.0631	29.7583	NFKBIA
Adaptive immune system	2/606	0.0923916	0.12285	0	0	4.27792	10.1888	NFKBIA;WSB1
p53 activity regulation	1/118	0.0957389	0.125917	0	0	10.6122	24.8976	GADD45G
Interleukin-1 regulation of extracellular matrix	1/120	0.0972846	0.126575	0	0	10.4328	24.3096	NFKBIA
p75 neurotrophin receptor-mediated signaling	1/124	0.100369	0.128445	0	0	10.0915	23.1993	NFKBIA
Interleukin-1 signaling pathway	1/125	0.101138	0.128445	0	0	10.0096	22.9346	NFKBIA
Neurotrophin signaling pathway	1/126	0.101907	0.128445	0	0	9.929	22.6748	NFKBIA
Adipogenesis	1/133	0.107271	0.133813	0	0	9.39915	20.9826	ID3
TNF-alpha effects on cytokine activity, cell motility, and apoptosis	1/135	0.108799	0.133993	0	0	9.25793	20.5365	NFKBIA
Capped intron-containing pre-mRNA processing	1/138	0.111085	0.133993	0	0	9.05383	19.8954	SRSF5
T cell receptor signaling pathway	1/139	0.111846	0.133993	0	0	8.98777	19.6889	NFKBIA
Biological oxidations	1/139	0.111846	0.133993	0	0	8.98777	19.6889	MAT2A
Toll-like receptor signaling pathway regulation	1/142	0.114124	0.135383	0	0	8.79521	19.0897	NFKBIA
Signaling by the B cell receptor (BCR)	1/151	0.120928	0.142061	0	0	8.26375	17.4577	NFKBIA
Toll receptor cascades	1/159	0.126934	0.147683	0	0	7.84217	16.1869	NFKBIA
Transcription	1/181	0.143253	0.165082	0	0	6.87604	13.3612	SRSF5
Chemokine signaling pathway	1/189	0.149115	0.170216	0	0	6.58078	12.5235	NFKBIA
Amino acid metabolism	1/195	0.153487	0.17357	0	0	6.37532	11.9482	MAT2A
Antigen-activated B-cell receptor generation of second messengers	1/211	0.165043	0.184909	0	0	5.88482	10.6018	NFKBIA
Signaling by NGF	1/221	0.17219	0.191146	0	0	5.61449	9.87678	NFKBIA
Apoptosis	1/242	0.187011	0.205712	0	0	5.11981	8.58382	NFKBIA
Antigen presentation: folding, assembly, and peptide loading of class I MHC proteins	1/255	0.19606	0.213723	0	0	4.85458	7.90972	WSB1
BDNF signaling pathway	1/261	0.200205	0.216293	0	0	4.74111	7.62566	SRSF5
Interleukin-4 regulation of apoptosis	1/267	0.204329	0.218795	0	0	4.63275	7.35691	ID3
Immune system	2/998	0.20711	0.219827	0	0	2.54177	4.00203	NFKBIA;WSB1
MAPK signaling pathway	1/314	0.235952	0.248263	0	0	3.92772	5.67211	GADD45G
Innate immune system	1/319	0.239246	0.249558	0	0	3.86498	5.52793	NFKBIA
Pathways in cancer	1/325	0.243181	0.251495	0	0	3.79225	5.36205	NFKBIA
Cell cycle	1/453	0.322696	0.3309	0	0	2.70064	3.05454	GADD45G
TGF-beta regulation of extracellular matrix	1/565	0.385755	0.392238	0	0	2.15193	2.04983	CLK1
Signal transduction	1/1020	0.589449	0.594361	0	0	1.16315	0.614804	NFKBIA
Metabolism	1/1615	0.761156	0.761156	0	0	0.711315	0.19413	MAT2A

### Sheet: LineageB-escortDOWN-origUP
Hapln1
Matn3
Acan
Cnmd
Epyc
Susd5
Mia
Cgref1
Serinc5
Matn1
Il17d
Stk39
Arsi
Fxyd3
S100a6
Clic1
Uchl3
Stard3nl
Rbfox2

### Sheet: LineageB-escortUP-origDOWN
Tra2b
Ccnl1
Lars2
Zfp36l1
Gadd45g
Clk1
Mat2a
Taf1d
Wsb1
Srsf5
Zfp131
Snhg8
Pim3
Id3
Chordc1
Nfkbia
Tmx3
